# Nutrients and flow shape the cyclic dominance games between *Escherichia coli* strains

**DOI:** 10.1101/2022.08.15.504033

**Authors:** Thierry Kuhn, Junier Pilar, Redouan Bshary, Céline Terrettaz, Diego Gonzalez, Xiang-Yi Li Richter

**Affiliations:** Institute of Biology, University of Neuchâtel, Rue Emile-Argand 11, 2000 Neuchâtel, Switzerland

**Keywords:** 3D printing, Bacterial community dynamics, Bioreactor, Evolutionary game theory, Individual-based simulation, Rock-paper-scissors game

## Abstract

Evolutionary game theory has provided various models to explain the coexistence of competing strategies, one of which is the rock-paper-scissors (RPS) game. A system of three *Escherichia coli* strains—a toxin-producer, a resistant, and a sensitive—has become a classic experimental model for studying RPS games. Previous experimental and theoretical studies, however, often ignored the influence of ecological factors such as nutrients and toxin dynamics on the evolutionary game dynamics. In this work, we combine experiments and modeling to study how these factors affect competition dynamics. Using 3D-printed mini-bioreactors, we tracked the frequency of the three strains in different culturing media and under different flow regimes. Although our experimental system fulfilled the requirements of cyclic dominance, we did not observe clear cycles or long-term coexistence between strains. We found that both nutrients and flow rates strongly impacted population dynamics. In our simulations, we explicitly modeled the release, removal and diffusion of toxin. We showed that the amount of toxin that is retained in the system is a simple indicator that can predict competition outcomes across broad parameter space. Moreover, our simulation results suggest that high rates of toxin diffusion might have prevented cyclic patterns from emerging in our experimental system.
