## Supplementary material for "Nutrients and flow shape the cyclic dominance games between *Escherichia coli* strains": Raw data 1: c1-r1.csv

0	0.33333	0.33333	0.33333
1	0.393192488	0.129107981	0.477699531
2	0.375912409	0.183090024	0.440997567
3	0.115702479	0.641873278	0.242424242
6	0.031413613	0.518324607	0.45026178
7	0.046371833	0.461142121	0.492486046
8	0.055510644	0.199407168	0.745082188
9	0.004893964	0.252854812	0.742251223
10	0.018589026	0.145352744	0.836058231
13	0	0.086007702	0.913992298
14	0.002045587	0.088836937	0.909117475
