## Supplementary material for "Nutrients and flow shape the cyclic dominance games between *Escherichia coli* strains": Raw data 1: c1-r2.csv

0	0.33333	0.33333	0.33333
1	0.41588386	0.103330487	0.480785653
2	0.406320542	0.081264108	0.51241535
3	0.421826625	0.095201238	0.482972136
6	0.159663866	0.016806723	0.823529412
7	0.391304348	0.013913043	0.594782609
8	0.088204773	0	0.911795227
9	0.164685908	0	0.835314092
10	0.073360898	0.001181335	0.925457767
13	0.070714835	0	0.929285165
14	0.215517241	0	0.784482759
