## Supplementary material for "Nutrients and flow shape the cyclic dominance games between *Escherichia coli* strains": Raw data 1: c1-r3.csv

0	0.33333	0.33333	0.33333
1	0.391752577	0.097938144	0.510309278
2	0.553314121	0.152737752	0.293948127
3	0.230072919	0.097058084	0.672868997
6	0.08851601	0.072660099	0.838823892
7	0.07341201	0.044776119	0.881811871
8	0.007733692	0.027908541	0.964357767
9	0	0.073929961	0.926070039
10	0.005098789	0.080943276	0.913957935
13	0.014150943	0.033018868	0.952830189
14	0.075905975	0.069049951	0.855044074
