## Supplementary material for "Nutrients and flow shape the cyclic dominance games between *Escherichia coli* strains": Raw data 1: c1-r4.csv

0	0.33333	0.33333	0.33333
1	0.42	0.06	0.52
2	0.071428571	0	0.928571429
3	0.056688559	0.004839267	0.938472174
6	0.054380665	0	0.945619335
7	0.032493525	0	0.967506475
8	0.047516199	0	0.952483801
9	0.020123566	0	0.979876434
10	0.001547988	0	0.998452012
13	0.035688141	0	0.964311859
14	0.014117647	0	0.985882353
