## Supplementary material for "Nutrients and flow shape the cyclic dominance games between *Escherichia coli* strains": Raw data 1: c1-r5.csv

0	0.33333	0.33333	0.33333
1	0.453074434	0.061488673	0.485436893
2	0.282967033	0.098901099	0.618131868
3	0.336263736	0.081318681	0.582417582
6	0.239417989	0.014550265	0.746031746
7	0.164577436	0.007278609	0.828143955
8	0.073662967	0.004709048	0.921627985
9	0.072153678	0.001561768	0.926284554
10	0.069893355	0.002789171	0.927317473
13	0.057724958	0	0.942275042
14	0.026191723	0.000174611	0.973633665
