## Supplementary material for "Nutrients and flow shape the cyclic dominance games between *Escherichia coli* strains": Raw data 1: c3-r1.csv

0	0.33333	0.33333	0.33333
1	0.329355609	0.252983294	0.417661098
2	0.197424893	0.206008584	0.596566524
3	0.112745098	0.071078431	0.816176471
6	0.089918256	0.122615804	0.78746594
7	0.011235955	0.026217228	0.962546816
8	0.073529412	0.016339869	0.910130719
9	0.016147636	0.048442907	0.935409458
10	0.0290404	0.02146465	0.94949495
13	0.041653001	0	0.958346999
14	0.021485574	0.001140051	0.977374375
