## Supplementary material for "Nutrients and flow shape the cyclic dominance games between *Escherichia coli* strains": Raw data 1: c3-r2.csv

0	0.33333	0.33333	0.33333
1	0.242524917	0.335548173	0.42192691
2	0.089315998	0.059355568	0.851328434
3	0	0.018575851	0.981424149
6	0	0.038461538	0.961538462
7	0.005012531	0.012531328	0.98245614
8	0	0	1
9	0.001124438	0.000249875	0.998625687
10	0.00469606	0	0.99530394
13	0.003841932	0.001097695	0.995060373
14	0	0.003508772	0.996491228
