## Supplementary material for "Nutrients and flow shape the cyclic dominance games between *Escherichia coli* strains": Raw data 1: c3-r3.csv

0	0.33333	0.33333	0.33333
1	0.288690476	0.302827381	0.408482143
2	0.3274078	0.263199788	0.409392412
3	0.159131134	0.146902655	0.693966211
6	0.101549053	0.12908778	0.769363167
7	0.01246324	0.046352052	0.941184708
8	0.011671924	0.035962145	0.952365931
9	0.01453958	0.082390953	0.903069467
10	0.022099448	0.067876875	0.910023678
13	0.025641026	0.021978022	0.952380952
14	0.019672131	0.013114754	0.967213115
