## Supplementary material for "Nutrients and flow shape the cyclic dominance games between *Escherichia coli* strains": Raw data 1: c3-r4.csv

0	0.33333	0.33333	0.33333
1	0.37177281	0.20998279	0.41824441
2	0.328267477	0.09118541	0.580547112
3	0.072900698	0.0148186	0.912280702
6	0.174025974	0	0.825974026
7	0.004357298	0	0.995642702
8	0	0	1
9	0	0	1
10	0.04444444	0	0.95555556
13	0	0	1
14	0.003069658	0	0.996930342
