## Supplementary material for "Nutrients and flow shape the cyclic dominance games between *Escherichia coli* strains": Raw data 1: c3-r5.csv

0	0.33333	0.33333	0.33333
1	0.395437262	0.152091255	0.452471483
2	0.334841629	0.117647059	0.547511312
3	0.205278592	0.049853372	0.744868035
6	0.752427184	0.014563107	0.233009709
7	0.53030303	0.035353535	0.434343434
8	0.544186047	0.060465116	0.395348837
9	0.363957597	0.042402827	0.593639576
10	0.247148289	0.007604563	0.745247148
13	0.224444444	0.004074074	0.771481481
14	0.164388762	0.002088079	0.833523159
