## Supplementary material for "Nutrients and flow shape the cyclic dominance games between *Escherichia coli* strains": Raw data 1: c10-r1.csv

0	0.33333	0.33333	0.33333
1	0.246361746	0.682259182	0.071379071
2	0.053981107	0.79757085	0.148448043
3	0.0261959	0.847095672	0.126708428
6	0.057501652	0.914077991	0.028420357
7	0.049036778	0.920315236	0.030647986
8	0	0.979843225	0.020156775
9	0.005239521	0.985404192	0.009356287
10	0.075152113	0.672915639	0.251932248
13	0.020567668	0.821883998	0.157548334
14	0.023338407	0.903602232	0.073059361
