## Supplementary material for "Nutrients and flow shape the cyclic dominance games between *Escherichia coli* strains": Raw data 1: c10-r2.csv

0	0.33333	0.33333	0.33333
1	0.631303209	0.2383759	0.130320891
2	0.321234877	0.585732165	0.093032958
3	0.064854242	0.675401245	0.259744514
6	0.076573161	0.649734647	0.273692191
7	0.058920342	0.761685319	0.179394338
8	0.025641026	0.949786325	0.02457265
9	0.120689655	0.837931034	0.04137931
10	0.114010343	0.78396803	0.102021627
13	0.107778819	0.88284911	0.009372071
14	0.035118836	0.906349769	0.058531394
