## Supplementary material for "Nutrients and flow shape the cyclic dominance games between *Escherichia coli* strains": Raw data 1: c10-r3.csv

0	0.33333	0.33333	0.33333
1	0.671762208	0.206369427	0.121868365
3	0.135454545	0.678181818	0.186363636
6	0.086520707	0.807438671	0.106040623
7	0.093276802	0.631132647	0.275590551
8	0.042730589	0.722772277	0.234497134
9	0.016378929	0.947764498	0.035856574
10	0.008306822	0.829621774	0.162071403
13	0.000183217	0.977830707	0.021986075
14	0.060175794	0.92494929	0.014874915
