## Supplementary material for "Nutrients and flow shape the cyclic dominance games between *Escherichia coli* strains": Raw data 1: c10-r4.csv

0	0.33333	0.33333	0.33333
1	0.6976	0.192	0.1104
2	0.306944444	0.655555556	0.0375
3	0.12705135	0.767601906	0.105346744
6	0.051736881	0.842572062	0.105691057
7	0.032319392	0.941064639	0.02661597
8	0.06509434	0.878773585	0.056132075
9	0.068739054	0.883975482	0.047285464
10	0.065176322	0.835484887	0.099338791
13	0.128706084	0.833419023	0.037874893
14	0.237437186	0.714572864	0.04798995
