## Supplementary material for "Nutrients and flow shape the cyclic dominance games between *Escherichia coli* strains": Raw data 1: c10-r5.csv

0	0.33333	0.33333	0.33333
1	0.257471264	0.544827586	0.197701149
2	0.247003525	0.678495887	0.074500588
3	0.073564309	0.596108211	0.33032748
6	0.102463942	0.865084135	0.032451923
7	0.23816156	0.697771588	0.064066852
8	0.179897202	0.698458024	0.121644774
9	0.213804714	0.674242424	0.111952862
10	0.13268496	0.732372352	0.134942688
13	0.199297972	0.760530421	0.040171607
14	0.16757689	0.79793044	0.03449267
