## Supplementary material for "Nutrients and flow shape the cyclic dominance games between *Escherichia coli* strains": Raw data 2: m-c1-r1.csv

0	0.33333	0.33333	0.33333
1	0.380145278	0.150121065	0.469733656
2	0.341232227	0.227488152	0.431279621
3	0.37745098	0.078431373	0.544117647
6	0.270676692	0.020676692	0.708646617
7	0.283870968	0.012903226	0.703225806
8	0.477419355	0.058064516	0.464516129
9	0.356862745	0.011764706	0.631372549
10	0.232283465	0	0.767716535
13	0.004115226	0	0.995884774
14	0.032894737	0	0.967105263
