## Supplementary material for "Nutrients and flow shape the cyclic dominance games between *Escherichia coli* strains": Raw data 2: m-c1-r2.csv

0	0.33333	0.33333	0.33333
1	0.416996047	0.175889328	0.407114625
2	0.380630631	0.193693694	0.425675676
3	0.592592593	0.082621083	0.324786325
6	0.480874317	0.136612022	0.382513661
7	0.457564576	0.033210332	0.509225092
8	0.834782609	0	0.165217391
9	0.707792208	0	0.292207792
10	0.75	0	0.25
13	0.697183099	0	0.302816901
14	0.782122905	0	0.217877095
