## Supplementary material for "Nutrients and flow shape the cyclic dominance games between *Escherichia coli* strains": Raw data 2: m-c1-r3.csv

0	0.33333	0.33333	0.33333
1	0.39106145	0.16201117	0.44692737
2	0.278225806	0.052419355	0.669354839
3	0.456410256	0.228205128	0.315384615
6	0.706293706	0.265734266	0.027972028
7	0.724358974	0.141025641	0.134615385
8	0.63815789	0	0.36184211
9	0.659482759	0.047413793	0.293103448
10	0.893333333	0	0.106666667
13	0.92519685	0	0.07480315
14	0.792828685	0	0.207171315
