## Supplementary material for "Nutrients and flow shape the cyclic dominance games between *Escherichia coli* strains": Raw data 2: m-c1-r4.csv

0	0.33333	0.33333	0.33333
1	0.40722892	0.22891566	0.36385542
2	0.42093023	0.16744186	0.41162791
3	0.495934959	0.181571816	0.322493225
6	0.289823009	0.039823009	0.670353982
7	0.433962264	0.037735849	0.528301887
8	0.35	0.043333333	0.606666667
9	0.225589226	0.003367003	0.771043771
10	0.018552876	0	0.981447124
13	0.330357143	0	0.669642857
14	0.17216981	0	0.82783019
