## Supplementary material for "Nutrients and flow shape the cyclic dominance games between *Escherichia coli* strains": Raw data 2: m-c1-r5.csv

0	0.33333	0.33333	0.33333
1	0.36355476	0.16427289	0.47217235
2	0.64344262	0.04918033	0.30737705
3	0.8018018	0	0.1981982
6	0.81270903	0.023411371	0.163879599
7	0.563909774	0.039473684	0.396616541
8	0.791540785	0.03021148	0.178247734
9	0.848837209	0.01744186	0.13372093
10	0.870813397	0	0.129186603
13	0.986332574	0	0.013667426
14	0.955223881	0	0.044776119
