## Supplementary material for "Nutrients and flow shape the cyclic dominance games between *Escherichia coli* strains": Raw data 2: m-c3-r1.csv

0	0.33333	0.33333	0.33333
1	0.355	0.38	0.265
2	0.58015267	0.09923664	0.32061069
3	0.829769737	0.044407895	0.125822368
6	0.872651357	0.008350731	0.118997912
7	0.902777778	0.005050505	0.092171717
8	0.937735849	0.001886792	0.060377358
9	0.929947461	0	0.070052539
10	0.816176471	0.014705882	0.169117647
13	0.672906404	0.001970443	0.325123153
14	0.90504451	0	0.09495549
