## Supplementary material for "Nutrients and flow shape the cyclic dominance games between *Escherichia coli* strains": Raw data 2: m-c3-r2.csv

0	0.33333	0.33333	0.33333
1	0.31428571	0.46315789	0.22255639
2	0.27631579	0.41666667	0.30701754
3	0.313993174	0.56996587	0.116040956
6	0.129436326	0.830897704	0.039665971
7	0.466424682	0.248638838	0.284936479
8	0.110204082	0.742857143	0.146938776
9	0.154098361	0.639344262	0.206557377
10	0.256198347	0.55785124	0.185950413
13	0.079734219	0.750830565	0.169435216
14	0.009560229	0.856596558	0.133843212
