## Supplementary material for "Nutrients and flow shape the cyclic dominance games between *Escherichia coli* strains": Raw data 2: m-c3-r3.csv

0	0.33333	0.33333	0.33333
1	0.42020202	0.35656566	0.22323232
2	0.52170062	0.22010629	0.25819309
3	0.515151515	0.222222222	0.262626263
6	0.32972973	0.408108108	0.262162162
7	0.737397421	0.11957796	0.143024619
8	0.828125	0.0421875	0.1296875
9	0.878431373	0.039215686	0.082352941
10	0.863924051	0.045886076	0.090189873
13	0.891930836	0	0.108069164
14	0.890909091	0	0.109090909
