## Supplementary material for "Nutrients and flow shape the cyclic dominance games between *Escherichia coli* strains": Raw data 2: m-c3-r4.csv

0	0.33333	0.33333	0.33333
1	0.54278922	0.28526149	0.17194929
2	0.38875306	0.35452323	0.25672372
3	0.361956522	0.435869565	0.202173913
6	0.32972973	0.408108108	0.262162162
7	0.29305136	0.546827795	0.160120846
8	0.323257767	0.364399664	0.312342569
9	0.23255814	0.423255814	0.344186047
10	0.070645554	0.453105968	0.476248477
13	0.055900621	0.531832298	0.412267081
14	0.047244094	0.448818898	0.503937008
