## Supplementary material for "Nutrients and flow shape the cyclic dominance games between *Escherichia coli* strains": Raw data 2: m-c3-r5.csv

0	0.33333	0.33333	0.33333
1	0.31175647	0.52554234	0.16270119
2	0.38582677	0.41732283	0.19685039
3	0.387640449	0.210674157	0.401685393
6	0.206018519	0.081018519	0.712962963
7	0.510845987	0.043383948	0.445770065
8	0.407738095	0.119047619	0.473214286
9	0.491721854	0.032284768	0.475993377
10	0.3843717	0.041182682	0.574445618
13	0.189655172	0.063218391	0.747126437
14	0.085239085	0	0.914760915
