## Supplementary material for "Nutrients and flow shape the cyclic dominance games between *Escherichia coli* strains": Raw data 2: m-c10-r1.csv

0	0.33333	0.33333	0.33333
1	0.059770115	0.911877395	0.02835249
2	0.026172301	0.965103599	0.0087241
3	0.041565974	0.953600773	0.004833253
6	0.101814516	0.893145161	0.005040323
7	0.079276773	0.892906815	0.027816412
8	0.202987101	0.78479294	0.012219959
9	0.211665664	0.641611545	0.14672279
10	0.217067109	0.562551781	0.22038111
13	0.074162679	0.824162679	0.101674641
14	0.09984639	0.714285714	0.185867896
