## Supplementary material for "Nutrients and flow shape the cyclic dominance games between *Escherichia coli* strains": Raw data 2: m-c10-r2.csv

0	0.33333	0.33333	0.33333
1	0.18912797	0.72933182	0.0815402
2	0.01192053	0.98278146	0.00529801
3	0.049197861	0.942245989	0.00855615
6	0.003717472	0.939694341	0.056588187
7	0.002838221	0.938505203	0.058656575
8	0.000831947	0.923460899	0.075707155
9	0.014507254	0.813906953	0.171585793
10	0.00266489	0.700199867	0.297135243
13	0.000722022	0.74368231	0.255595668
14	0	0.788968825	0.211031175
