## Supplementary material for "Nutrients and flow shape the cyclic dominance games between *Escherichia coli* strains": Raw data 2: m-c10-r3.csv

0	0.33333	0.33333	0.33333
1	0.07434641	0.90114379	0.0245098
2	0.03368421	0.93964912	0.02666667
3	0.090819348	0.817374136	0.091806515
6	0.085327784	0.832466181	0.082206035
7	0.085700758	0.873106061	0.041193182
8	0.088835534	0.857142857	0.054021609
9	0.017432647	0.858954041	0.123613312
10	0.011821366	0.737740806	0.250437828
13	0.021681997	0.754599212	0.223718791
14	0.00964467	0.836548223	0.153807107
