## Supplementary material for "Nutrients and flow shape the cyclic dominance games between *Escherichia coli* strains": Raw data 2: m-c10-r4.csv

0	0.33333	0.33333	0.33333
1	0.48497496	0.44156928	0.07345576
2	0.34462952	0.61344055	0.04192993
3	0.31829093	0.61161786	0.07009121
6	0.326408126	0.623730379	0.049861496
7	0.188476563	0.725585938	0.0859375
8	0.084527221	0.843839542	0.071633238
9	0.111248455	0.781211372	0.107540173
10	0.069387755	0.807256236	0.123356009
13	0.053462504	0.74345174	0.203085755
14	0.202287348	0.552537527	0.245175125
