## Supplementary material for "Nutrients and flow shape the cyclic dominance games between *Escherichia coli* strains": Raw data 2: m-c10-r5.csv

0	0.33333	0.33333	0.33333
1	0.17358934	0.78017241	0.04623824
2	0.06666667	0.90396825	0.02936508
3	0.107490637	0.858052434	0.034456929
6	0.063758389	0.9049217	0.031319911
7	0.078125	0.843338816	0.078536184
8	0.134627426	0.556668754	0.30870382
9	0.038770053	0.631016043	0.330213904
10	0.030395137	0.699088146	0.270516717
13	0.043035108	0.845413364	0.111551529
14	0.060049628	0.775186104	0.164764268
